# Single RNA molecule resolution spatial imaging of immunotherapy response in triple negative breast tumors harboring tertiary lymphoid structures

**DOI:** 10.1101/2024.03.19.585798

**Authors:** Richard H. Mebane, Teia Noel, Nathan Ing, Kenneth Gouin, Aagam Shah, David Zitser, Andrew Martinez, Gaorav Gupta, Alice Ho, Heather McArthur, Stephen S. Shiao, Simon. R.V. Knott

## Abstract

Cancer immunotherapy trials have had variable success, prompting a search for biomarkers of response. Tertiary lymphoid structures (TLS) have emerged as prognostic for multiple tumor types. These ectopic immunological bodies resemble secondary lymphoid organs with segregated B and T cell zones, but they are heterogeneous in their organization and cellular composition. These features have consequences in terms of prognostication and disease clearance, so there is interest in what drives TLS heterogeneity and corresponding immunological responses. We applied single RNA molecule resolution imaging to study biopsies from triple negative breast tumors harboring TLS where the biopsies were taken longitudinally, prior to therapy, after pembrolizumab and after pembrolizumab with radiation therapy. We developed a computational framework to identify TLS and tumor beds and to align spatial trajectories between the immune and malignant structures for systematic analyses. We identified two tumor types based on immune infiltration profiles in the tumor bed. Immune “infiltrated” tumors were eliminated after pembrolizumab, while “non-infiltrated” tumors saw gains in effector T cells and myeloid cells after pembrolizumab and were cleared after pembrolizumab with RT. TLS from infiltrated tumors had better separation of B and T cell zones and had higher expression of immunoreactivity gene pathways in most cell types. Further, malignant cell MHC expression was higher in the tumor beds of infiltrated tumors, providing one plausible mechanism for the groupings. In non-infiltrated tumors, classical dendritic cells enter the tumor bed from TLS proximal zones after pembrolizumab and bring transcription of the CXCL9 chemokine, which can recruit T cells and promote T cell effector phenotypes and was higher in infiltrated tumors at baseline.
