## Supplementary Table 4 for "Single RNA molecule resolution spatial imaging of immunotherapy response in triple negative breast tumors harboring tertiary lymphoid structures"

### Sheet: MCZ
	direction	condition	zone	receiver	sender	ligand	receptors	target_genes	score
epithelial_tumor__pos__Endothelial__pos__ARF1	pos	Endothelial__MCZ__pos	MCZ	Endothelial	epithelial_tumor	ARF1	INSR	APP;TPM2;MIF;TPM1;MGP;KRT19;CD24;ROMO1;COL4A1;RPL21;COTL1;CTNNB1;KRT8;MAF;KRT17;HSP90AB1;NDRG1;CALM1	0.108312
