## Supplementary Table 3 for "Single RNA molecule resolution spatial imaging of immunotherapy response in triple negative breast tumors harboring tertiary lymphoid structures"

### Sheet: MCZ
	condition	zone	receiver	probable_ct_senders	ligand	receptors	target_genes	score
Endothelial__MCZ__COL4A1	Endothelial__MCZ	MCZ	Endothelial	PVL;iCAF	COL4A1	ITGB1;ITGA1	CD34;COL1A1;IGF2;ITGA1;CYTOR;MYL9;TIMM13;ANXA2;HSPB1;PDGFB;NOTCH1;COL4A2;HSP90AA1;COL1A2;S100A9;RGCC;ITGA9;GAS6;HSP90AB1;KRT8;CALM1;NDRG1;KRT19;MAF;IGFBP5;EFNA1;HSPA1A;MIF;COL6A2;FN1;CD9;KRT7;APP;BGN;TPM1;CCND1;FAP;TAGLN;TPM2;CALD1;CXCL10;ITGB1;PDGFA;SAT1;CD276;PTK2;UQCRQ;GSN;SEC61G;ARF1;NDUFA3;FLT1;LGALS1;BAG3;SOX4;MMP2;CD24;YES1;CTNNB1;TSC22D1;SPRY4;COL4A1;DUSP6;MGP;KRT17;GSTP1;KDR;COL5A2;MMP14…	0.13996
Endothelial__MCZ__CDH1	Endothelial__MCZ	MCZ	Endothelial	epithelial_tumor	CDH1	KDR	CD34;COL1A1;IGF2;ITGA1;CYTOR;MYL9;TIMM13;ANXA2;HSPB1;PDGFB;NOTCH1;COL4A2;HSP90AA1;COL1A2;S100A9;RGCC;ITGA9;GAS6;HSP90AB1;KRT8;CALM1;NDRG1;KRT19;MAF;IGFBP5;EFNA1;HSPA1A;MIF;COL6A2;FN1;CD9;KRT7;APP;BGN;TPM1;CCND1;FAP;TAGLN;TPM2;CALD1;CXCL10;ITGB1;PDGFA;SAT1;CD276;PTK2;UQCRQ;GSN;SEC61G;ARF1;NDUFA3;FLT1;LGALS1;BAG3;SOX4;MMP2;CD24;YES1;CTNNB1;TSC22D1;SPRY4;COL4A1;DUSP6;MGP;KRT17;GSTP1;KDR;COL5A2;MMP14…	0.113307
Endothelial__MCZ__FN1	Endothelial__MCZ	MCZ	Endothelial	myCAF	FN1	ITGAV;ITGB1;ITGA5	CD34;COL1A1;IGF2;ITGA1;CYTOR;MYL9;TIMM13;ANXA2;HSPB1;PDGFB;NOTCH1;COL4A2;HSP90AA1;COL1A2;S100A9;RGCC;ITGA9;GAS6;HSP90AB1;KRT8;CALM1;NDRG1;KRT19;MAF;IGFBP5;EFNA1;HSPA1A;MIF;COL6A2;FN1;CD9;KRT7;APP;BGN;TPM1;CCND1;FAP;TAGLN;TPM2;CALD1;CXCL10;ITGB1;PDGFA;SAT1;CD276;PTK2;UQCRQ;GSN;SEC61G;ARF1;NDUFA3;FLT1;LGALS1;BAG3;SOX4;MMP2;CD24;YES1;CTNNB1;TSC22D1;SPRY4;COL4A1;DUSP6;MGP;KRT17;GSTP1;KDR;COL5A2;MMP14…	0.110892
Endothelial__MCZ__ARF1	Endothelial__MCZ	MCZ	Endothelial	epithelial_tumor	ARF1	INSR	CD34;COL1A1;IGF2;ITGA1;CYTOR;MYL9;TIMM13;ANXA2;HSPB1;PDGFB;NOTCH1;COL4A2;HSP90AA1;COL1A2;S100A9;RGCC;ITGA9;GAS6;HSP90AB1;KRT8;CALM1;NDRG1;KRT19;MAF;IGFBP5;EFNA1;HSPA1A;MIF;COL6A2;FN1;CD9;KRT7;APP;BGN;TPM1;CCND1;FAP;TAGLN;TPM2;CALD1;CXCL10;ITGB1;PDGFA;SAT1;CD276;PTK2;UQCRQ;GSN;SEC61G;ARF1;NDUFA3;FLT1;LGALS1;BAG3;SOX4;MMP2;CD24;YES1;CTNNB1;TSC22D1;SPRY4;COL4A1;DUSP6;MGP;KRT17;GSTP1;KDR;COL5A2;MMP14…	0.128899
Endothelial__MCZ__COL18A1	Endothelial__MCZ	MCZ	Endothelial	epithelial_tumor	COL18A1	KDR;ITGAV;ITGB1;ITGA5;FLT1	CD34;COL1A1;IGF2;ITGA1;CYTOR;MYL9;TIMM13;ANXA2;HSPB1;PDGFB;NOTCH1;COL4A2;HSP90AA1;COL1A2;S100A9;RGCC;ITGA9;GAS6;HSP90AB1;KRT8;CALM1;NDRG1;KRT19;MAF;IGFBP5;EFNA1;HSPA1A;MIF;COL6A2;FN1;CD9;KRT7;APP;BGN;TPM1;CCND1;FAP;TAGLN;TPM2;CALD1;CXCL10;ITGB1;PDGFA;SAT1;CD276;PTK2;UQCRQ;GSN;SEC61G;ARF1;NDUFA3;FLT1;LGALS1;BAG3;SOX4;MMP2;CD24;YES1;CTNNB1;TSC22D1;SPRY4;COL4A1;DUSP6;MGP;KRT17;GSTP1;KDR;COL5A2;MMP14…	0.117081
Endothelial__MCZ__SPP1	Endothelial__MCZ	MCZ	Endothelial	epithelial_tumor;myeloid	SPP1	ITGA9;ITGAV;ITGB1;ITGA5	CD34;COL1A1;IGF2;ITGA1;CYTOR;MYL9;TIMM13;ANXA2;HSPB1;PDGFB;NOTCH1;COL4A2;HSP90AA1;COL1A2;S100A9;RGCC;ITGA9;GAS6;HSP90AB1;KRT8;CALM1;NDRG1;KRT19;MAF;IGFBP5;EFNA1;HSPA1A;MIF;COL6A2;FN1;CD9;KRT7;APP;BGN;TPM1;CCND1;FAP;TAGLN;TPM2;CALD1;CXCL10;ITGB1;PDGFA;SAT1;CD276;PTK2;UQCRQ;GSN;SEC61G;ARF1;NDUFA3;FLT1;LGALS1;BAG3;SOX4;MMP2;CD24;YES1;CTNNB1;TSC22D1;SPRY4;COL4A1;DUSP6;MGP;KRT17;GSTP1;KDR;COL5A2;MMP14…	0.135657
Endothelial__MCZ__VEGFA	Endothelial__MCZ	MCZ	Endothelial	epithelial_tumor	VEGFA	KDR;ITGAV;FLT1	CD34;COL1A1;IGF2;ITGA1;CYTOR;MYL9;TIMM13;ANXA2;HSPB1;PDGFB;NOTCH1;COL4A2;HSP90AA1;COL1A2;S100A9;RGCC;ITGA9;GAS6;HSP90AB1;KRT8;CALM1;NDRG1;KRT19;MAF;IGFBP5;EFNA1;HSPA1A;MIF;COL6A2;FN1;CD9;KRT7;APP;BGN;TPM1;CCND1;FAP;TAGLN;TPM2;CALD1;CXCL10;ITGB1;PDGFA;SAT1;CD276;PTK2;UQCRQ;GSN;SEC61G;ARF1;NDUFA3;FLT1;LGALS1;BAG3;SOX4;MMP2;CD24;YES1;CTNNB1;TSC22D1;SPRY4;COL4A1;DUSP6;MGP;KRT17;GSTP1;KDR;COL5A2;MMP14…	0.13911
Endothelial__MCZ__EFNA1	Endothelial__MCZ	MCZ	Endothelial	epithelial_tumor	EFNA1	EPHB4	CD34;COL1A1;IGF2;ITGA1;CYTOR;MYL9;TIMM13;ANXA2;HSPB1;PDGFB;NOTCH1;COL4A2;HSP90AA1;COL1A2;S100A9;RGCC;ITGA9;GAS6;HSP90AB1;KRT8;CALM1;NDRG1;KRT19;MAF;IGFBP5;EFNA1;HSPA1A;MIF;COL6A2;FN1;CD9;KRT7;APP;BGN;TPM1;CCND1;FAP;TAGLN;TPM2;CALD1;CXCL10;ITGB1;PDGFA;SAT1;CD276;PTK2;UQCRQ;GSN;SEC61G;ARF1;NDUFA3;FLT1;LGALS1;BAG3;SOX4;MMP2;CD24;YES1;CTNNB1;TSC22D1;SPRY4;COL4A1;DUSP6;MGP;KRT17;GSTP1;KDR;COL5A2;MMP14…	0.116426
Endothelial__MCZ__HSP90B1	Endothelial__MCZ	MCZ	Endothelial	epithelial_tumor	HSP90B1	ITGB1	CD34;COL1A1;IGF2;ITGA1;CYTOR;MYL9;TIMM13;ANXA2;HSPB1;PDGFB;NOTCH1;COL4A2;HSP90AA1;COL1A2;S100A9;RGCC;ITGA9;GAS6;HSP90AB1;KRT8;CALM1;NDRG1;KRT19;MAF;IGFBP5;EFNA1;HSPA1A;MIF;COL6A2;FN1;CD9;KRT7;APP;BGN;TPM1;CCND1;FAP;TAGLN;TPM2;CALD1;CXCL10;ITGB1;PDGFA;SAT1;CD276;PTK2;UQCRQ;GSN;SEC61G;ARF1;NDUFA3;FLT1;LGALS1;BAG3;SOX4;MMP2;CD24;YES1;CTNNB1;TSC22D1;SPRY4;COL4A1;DUSP6;MGP;KRT17;GSTP1;KDR;COL5A2;MMP14…	0.10019
Endothelial__MCZ__ITGB1	Endothelial__MCZ	MCZ	Endothelial	epithelial_tumor	ITGB1	ITGAV;ENG;ITGA9;ITGA5;ITGA1	CD34;COL1A1;IGF2;ITGA1;CYTOR;MYL9;TIMM13;ANXA2;HSPB1;PDGFB;NOTCH1;COL4A2;HSP90AA1;COL1A2;S100A9;RGCC;ITGA9;GAS6;HSP90AB1;KRT8;CALM1;NDRG1;KRT19;MAF;IGFBP5;EFNA1;HSPA1A;MIF;COL6A2;FN1;CD9;KRT7;APP;BGN;TPM1;CCND1;FAP;TAGLN;TPM2;CALD1;CXCL10;ITGB1;PDGFA;SAT1;CD276;PTK2;UQCRQ;GSN;SEC61G;ARF1;NDUFA3;FLT1;LGALS1;BAG3;SOX4;MMP2;CD24;YES1;CTNNB1;TSC22D1;SPRY4;COL4A1;DUSP6;MGP;KRT17;GSTP1;KDR;COL5A2;MMP14…	0.114227
Endothelial__MCZ__THBS1	Endothelial__MCZ	MCZ	Endothelial	epithelial_tumor;myCAF	THBS1	ITGAV;ITGB1	CD34;COL1A1;IGF2;ITGA1;CYTOR;MYL9;TIMM13;ANXA2;HSPB1;PDGFB;NOTCH1;COL4A2;HSP90AA1;COL1A2;S100A9;RGCC;ITGA9;GAS6;HSP90AB1;KRT8;CALM1;NDRG1;KRT19;MAF;IGFBP5;EFNA1;HSPA1A;MIF;COL6A2;FN1;CD9;KRT7;APP;BGN;TPM1;CCND1;FAP;TAGLN;TPM2;CALD1;CXCL10;ITGB1;PDGFA;SAT1;CD276;PTK2;UQCRQ;GSN;SEC61G;ARF1;NDUFA3;FLT1;LGALS1;BAG3;SOX4;MMP2;CD24;YES1;CTNNB1;TSC22D1;SPRY4;COL4A1;DUSP6;MGP;KRT17;GSTP1;KDR;COL5A2;MMP14…	0.12014
iCAF__MCZ__ARF1	iCAF__MCZ	MCZ	iCAF	epithelial_tumor	ARF1	CD44;FAS;VCAM1;INSR	CRYAB;RXRA;PTGES2;SOX9;SAA1;S100A9;YBX3;KRT8;CHGA;NDRG1;TACSTD2;KRT19;IGFBP3;MT1X;EFNA1;EFNA4;VEGFA;CD9;PTHLH;FABP5;KRT7;TPM1;S100A6;SLPI;RARRES1;CXCL10;CLDN4;NTRK2;PTK2;CXCL16;IFIT1;PDCD1LG2;KRT18;EGFR;CD24;EPHB4;YES1;MGP;S100A4;MMP7;FZD7;IFI27;S100A8;KRT17;TM4SF1;STMN1;AZGP1;RAMP2;IFIH1;GDF15;SPP1;CXCL6;SOD1;CLU;ACTA2	0.108961
iCAF__MCZ__EFNA1	iCAF__MCZ	MCZ	iCAF	epithelial_tumor	EFNA1	EPHB4;EPHB3;TGFBR1;EPHB2	CRYAB;RXRA;PTGES2;SOX9;SAA1;S100A9;YBX3;KRT8;CHGA;NDRG1;TACSTD2;KRT19;IGFBP3;MT1X;EFNA1;EFNA4;VEGFA;CD9;PTHLH;FABP5;KRT7;TPM1;S100A6;SLPI;RARRES1;CXCL10;CLDN4;NTRK2;PTK2;CXCL16;IFIT1;PDCD1LG2;KRT18;EGFR;CD24;EPHB4;YES1;MGP;S100A4;MMP7;FZD7;IFI27;S100A8;KRT17;TM4SF1;STMN1;AZGP1;RAMP2;IFIH1;GDF15;SPP1;CXCL6;SOD1;CLU;ACTA2	0.101472

### Sheet: ICZ
	condition	zone	receiver	probable_ct_senders	ligand	receptors	target_genes	score
epithelial_normal__ICZ__COL1A1	epithelial_normal__ICZ	ICZ	epithelial_normal	myCAF;iCAF	COL1A1	DDR1	KRT15;RPL34;TYMP;KRT5;MT2A;HSP90AA1;SOX9;IFITM3;HSP90AB1;GAS6;CD59;ITGB4;MT1X;HSPA1A;HLA-E;DDR1;APP;SERPINA3;CCND1;TAGLN;TPM2;COL6A1;NEAT1;GATA3;IFNGR1;HSPA1B;DST;MALAT1;STAT5A;EPHB4;CTNNB1;MMP7;CD47;KRT17;BTG1;TM4SF1;IRF3;CD81;OAS3	0.128967

### Sheet: BCZ
	condition	zone	receiver	probable_ct_senders	ligand	receptors	target_genes	score
iCAF__BCZ__LTB	iCAF__BCZ	BCZ	iCAF	Bcell	LTB	CD40;TNFRSF1A;ITGB1	SQSTM1;DCN;COL1A1;HLA-DRA;B2M;RPL34;KRT15;CD40;PDPN;COL6A3;PSAP;IL15RA;COL1A2;LUM;PDGFRA;HLA-A;IFITM3;CXCL13;HLA-B;RPL37;RAMP1;COL6A2;HLA-E;HIF1A;RARRES2;VIM;CD44;BGN;HLA-DPB1;TPM1;CD74;SOD2;HSP90B1;FAP;COL6A1;HLA-DPA1;NEAT1;TYK2;TUBB;FKBP11;MALAT1;MMP2;CD63;COX7C;VCAN;COL5A2;CDH11;NFKBIA;PTGDS;IL1R1;CCL19;MZT2A;CXCL12;HLA-C;RPL21;COL3A1	0.105955
